# The *Thermosynechococcus* genus: wide environmental distribution, but a highly conserved genomic core

**DOI:** 10.1101/2020.10.20.346296

**Authors:** A. Paulina Prondzinsky, Sarah J. Berkemer, Lewis M. Ward, Shawn E. McGlynn

**Affiliations:** Department of Chemical Science and Engineering, Tokyo Institute of Technology, Ookayama, Meguro-ku, Tokyo, Japan; Earth-Life Science Institute, Tokyo Institute of Technology, Ookayama, Meguro-ku, Tokyo, Japan; Bioinformatics Group, Department of Computer Science, University Leipzig, Leipzig, Germany; Competence Center for Scalable Data Services and Solutions, Dresden/Leipzig, Germany; Department of Earth and Planetary Sciences, Harvard University, Cambridge, MA, USA

**Keywords:** cyanobacteria, great oxygenation event, hot springs, comparative genomics, pan-genome, *Thermosynechococcus*

## Abstract

Cyanobacteria thrive in very diverse environments. However, questions remain about possible growth limitations in ancient environmental conditions. As a single genus, the *Thermosynechococcus* are cosmopolitan and live in chemically diverse habitats. To understand the genetic basis for this, we compared the protein coding component of *Thermosynechococcus* genomes. Supplementing the known genetic diversity of *Thermosynechococcus*, we report draft metagenome-assembled genomes of two *Thermosynechococcus* recovered from ferrous carbonate hot springs in Japan. We find that as a genus, *Thermosynechococcus* is genomically conserved, having a small pan-genome with few accessory genes per individual strain and only 14 putative orthologous protein groups appearing in all *Thermosynechococcus* but not in any other cyanobacteria in our analysis. Furthermore, by comparing orthologous protein groups, including an analysis of genes encoding proteins with an iron related function (uptake, storage or utilization), no clear differences in genetic content, or adaptive mechanisms could be detected between genus members, despite the range of environments they inhabit. Overall, our results highlight a seemingly innate ability for *Thermosynechococcus* to inhabit diverse habitats without having undergone substantial genomic adaptation to accommodate this. The finding of *Thermosynechococcus* in both hot and high iron environments without adaptation recognizable from the perspective of the proteome has implications for understanding the basis of thermophily within this clade, and also for understanding the possible genetic basis for high iron tolerance in cyanobacteria on early Earth. The conserved core genome may be indicative of an allopatric lifestyle – or reduced genetic complexity of hot spring habitats relative to other environments.
