## Supplemental Tables 1 and 2 for "The *Thermosynechococcus* genus: wide environmental distribution, but a highly conserved genomic core"

### Sheet: SI Table 1
# Species	Genes	Alg.-Conn.	GCA_015295825.1_ASM1529582v1a.faa	GCA_015295915.1_ASM1529591v1b.faa	GCA_015296045.1_ASM1529604v1c.faa	J003_contigs.faa	OHK_UC_43_contigs.faa	Thermosynechococcus_elongatus_BP1.faa	Thermosynechococcus_elongatus_PKUAC-SCTE542_updated.faa	Thermosynechococcus_sp_CL1.faa	Thermosynechococcus_sp_NK55a.faa	Thermosynechococcus_vulcanus_NIES2134.faa	NCBI protein database for vulcanus ID
10	10	0.0958	HIK35105.1	HIK47261.1	HIK22404.1	k99_279868_24	k99_63621_1	lcl|NC_004113.1_prot_WP_164920787.1_947	lcl|CP032152.2_prot_QLL29886.1_847	CP040671.1_252	CP006735.1_2358	WP_126985948.1	energy transductor TonB
10	10	0.17	HIK35933.1	HIK48327.1	HIK23565.1	k99_41638_6	k99_37599_6	lcl|NC_004113.1_prot_WP_164920831.1_1219	lcl|CP032152.2_prot_QLL29828.1_654	CP040671.1_444	CP006735.1_821	WP_011057060.1	hypothetical protein
10	10	0.447	HIK35139.1	HIK49246.1	HIK23150.1	k99_137442_1	k99_100628_1	lcl|NC_004113.1_prot_WP_164921017.1_2299	lcl|CP032152.2_prot_AXY68061.2_1537	CP040671.1_985	CP006735.1_1686	WP_126987560.1	hypothetical protein
10	10	0.738	HIK35471.1	HIK47907.1	HIK23811.1	k99_12374_19	k99_137491_5	lcl|NC_004113.1_prot_WP_164920743.1_713	lcl|CP032152.2_prot_QLL30076.1_2233	CP040671.1_2407	CP006735.1_2106	WP_126987811.1	pentapeptide-repeat containing protein
10	10	0.645	HIK34402.1	HIK47768.1	HIK23237.1	k99_343555_6	k99_258549_1	lcl|NC_004113.1_prot_WP_011056383.1_533	lcl|CP032152.2_prot_AXY67699.1_928	CP040671.1_169	CP006735.1_2436	WP_011056383.1	hypothetical protein
10	10	0.897	HIK34534.1	HIK47442.1	HIK23226.1	k99_298021_3	k99_30550_4	lcl|NC_004113.1_prot_WP_164921103.1_521	lcl|CP032152.2_prot_AXY67689.1_916	CP040671.1_182	CP006735.1_2424	WP_126985745.1	4Fe-4S binding protein
10	10	0.711	HIK34934.1	HIK48434.1	HIK22439.1	k99_1414779_3	k99_185581_2	lcl|NC_004113.1_prot_WP_011056756.1_911	lcl|CP032152.2_prot_AXY67666.1_882	CP040671.1_216	CP006735.1_2323	WP_011056756.1	hypothetical protein
10	10	0.873	HIK34955.1	HIK48216.1	HIK22430.1	k99_40725_3	k99_231072_3	lcl|NC_004113.1_prot_WP_011056765.1_920	lcl|CP032152.2_prot_AXY67658.1_873	CP040671.1_225	CP006735.1_2332	WP_011056765.1	hypothetical protein
10	10	0.933	HIK35100.1	HIK47256.1	HIK23528.1	k99_408183_6	k99_256371_11	lcl|NC_004113.1_prot_WP_024125880.1_952	lcl|CP032152.2_prot_AXY67642.1_842	CP040671.1_258	CP006735.1_2372	WP_126985937.1	carbon dioxide-concentrating mechanism protein CcmK
10	10	0.951	HIK36221.1	HIK48629.1	HIK22832.1	k99_564729_3	k99_196342_2	lcl|NC_004113.1_prot_WP_011056848.1_1003	lcl|CP032152.2_prot_AXY67769.1_1038	CP040671.1_25	CP006735.1_17	WP_126985851.1	hypothetical protein
10	10	0.759	HIK34792.1	HIK47123.1	HIK22458.1	k99_33932_2	k99_186216_2	lcl|NC_004113.1_prot_WP_164921132.1_892	lcl|CP032152.2_prot_AXY67608.2_793	CP040671.1_304	CP006735.1_2303	WP_011056737.1	carboxymuconolacetone decarboxylase family protein
10	10	0.823	HIK35594.1	HIK47127.1	HIK22522.1	k99_74323_7	k99_92428_15	lcl|NC_004113.1_prot_WP_164921127.1_827	lcl|CP032152.2_prot_AXY67569.1_728	CP040671.1_368	CP006735.1_2238	WP_126986076.1	ankyrin repeat-domain containing protein
10	10	0.649	HIK34827.1	HIK47703.1	HIK23407.1	k99_152167_2	k99_60570_5	lcl|NC_004113.1_prot_WP_011056624.1_779	lcl|CP032152.2_prot_AXY67540.2_679	CP040671.1_418	CP006735.1_2177	WP_011056624.1	hypothetical protein
10	10	0.735	HIK35530.1	HIK47888.1	HIK23485.1	k99_220881_21	k99_358925_16	lcl|NC_004113.1_prot_WP_011057697.1_1864	lcl|CP032152.2_prot_AXY67864.1_1199	CP040671.1_1194	CP006735.1_1246	WP_011057697.1	hypothetical protein
10	10	0.898	HIK34298.1	HIK47976.1	HIK24023.1	k99_316634_15	k99_228653_3	lcl|NC_004113.1_prot_WP_011058015.1_2183	lcl|CP032152.2_prot_AXY67988.1_1415	CP040671.1_861	CP006735.1_1573	WP_126987376.1	GtrA family protein
10	10	0.78	HIK34335.1	HIK48013.1	HIK23988.1	k99_52630_6	k99_227967_11	lcl|NC_004113.1_prot_WP_164920990.1_2145	lcl|CP032152.2_prot_AXY67965.2_1375	CP040671.1_820	CP006735.1_1536	WP_126987309.1	hypothetical protein
10	10	0.935	HIK34451.1	HIK46971.1	HIK23923.1	k99_765587_15	k99_414329_4	lcl|NC_004113.1_prot_WP_164920950.1_1909	lcl|CP032152.2_prot_AXY67840.1_1161	CP040671.1_576	CP006735.1_1292	WP_126986921.1	aldehyde dehydrogenase family protein
10	10	0.436	HIK35263.1	HIK48706.1	HIK22328.1	k99_252276_1	k99_407668_4	lcl|NC_004113.1_prot_WP_011056173.1_317	lcl|CP032152.2_prot_AXY67816.1_1117	CP040671.1_101	CP006735.1_89	WP_126984867.1	hypothetical protein
10	10	0.89	HIK35802.1	HIK48524.1	HIK22092.1	k99_23922_4	k99_350686_8	lcl|NC_004113.1_prot_WP_011056212.1_357	lcl|CP032152.2_prot_AXY67792.1_1076	CP040671.1_58	CP006735.1_52	WP_011056212.1	GNAT family N-acetyltransferase
10	10	0.891	HIK36222.1	HIK48630.1	HIK22833.1	k99_564729_2	k99_196342_3	lcl|NC_004113.1_prot_WP_164920798.1_1004	lcl|CP032152.2_prot_AXY67770.1_1039	CP040671.1_26	CP006735.1_18	WP_126985853.1	hypothetical protein
10	10	0.648	HIK36096.1	HIK47565.1	HIK22582.1	k99_80725_3	k99_452165_4	lcl|NC_004113.1_prot_WP_164921214.1_2016	lcl|CP032152.2_prot_AXY67453.2_527	CP040671.1_630	CP006735.1_1406	WP_011057848.1	photosystem II reaction center X protein
10	10	0.811	HIK35900.1	HIK48424.1	HIK24245.1	k99_160006_33	k99_67998_2	lcl|NC_004113.1_prot_WP_164920838.1_1239	lcl|CP032152.2_prot_AXY67386.1_406	CP040671.1_1552	CP006735.1_846	WP_126986401.1	hypothetical protein
10	10	0.688	HIK36066.1	HIK49067.1	HIK24213.1	k99_765683_1	k99_250375_7	lcl|NC_004113.1_prot_WP_011057014.1_1172	lcl|CP032152.2_prot_AXY67332.1_302	CP040671.1_2119	CP006735.1_734	WP_126986314.1	hypothetical protein
10	10	0.893	HIK36249.1	HIK47664.1	HIK24227.1	k99_790602_9	k99_487287_7	lcl|NC_004113.1_prot_WP_011057107.1_1265	lcl|CP032152.2_prot_AXY67321.1_286	CP040671.1_2135	CP006735.1_720	WP_126986296.1	hypothetical protein
10	10	0.866	HIK35688.1	HIK48885.1	HIK23625.1	k99_536680_14	k99_213726_4	lcl|NC_004113.1_prot_WP_011057299.1_1462	lcl|CP032152.2_prot_AXY67302.1_252	CP040671.1_2170	CP006735.1_563	WP_126985063.1	DUF4359 domain-containing protein
10	10	0.744	HIK34485.1	HIK48489.1	HIK24057.1	k99_719247_6	k99_157655_4	lcl|NC_004113.1_prot_WP_164921001.1_2224	lcl|CP032152.2_prot_AXY68013.1_1461	CP040671.1_904	CP006735.1_1614	WP_011058057.1	hypothetical protein
10	10	0.494	HIK35712.1	HIK47485.1	HIK23666.1	k99_1372878_5	k99_422137_11	lcl|NC_004113.1_prot_WP_011056241.1_388	lcl|CP032152.2_prot_AXY67271.1_205	CP040671.1_2214	CP006735.1_758	WP_126985323.1	hypothetical protein
10	10	0.831	HIK34077.1	HIK48617.1	HIK23590.1	k99_17394_8	k99_207123_4	lcl|NC_004113.1_prot_WP_011056894.1_1050	lcl|CP032152.2_prot_AXY67204.1_99	CP040671.1_2306	CP006735.1_389	WP_011056894.1	hypothetical protein
10	10	0.918	HIK36278.1	HIK47918.1	HIK23760.1	k99_145491_3	k99_65858_4	lcl|NC_004113.1_prot_WP_164920853.1_1334	lcl|CP032152.2_prot_AXY67179.2_62	CP040671.1_2270	CP006735.1_651	WP_011057173.1	DUF5132 domain-containing protein
10	10	0.893	HIK35825.1	HIK49107.1	HIK23311.1	k99_188407_24	k99_67651_5	lcl|NC_004113.1_prot_WP_164921075.1_195	lcl|CP032152.2_prot_AXY67157.2_25	CP040671.1_1756	CP006735.1_211	WP_126985377.1	PepSY domain-conatining protein
10	10	0.744	HIK34246.1	HIK47194.1	HIK23084.1	k99_1134638_1	k99_433852_6	lcl|NC_004113.1_prot_WP_164920981.1_2085	lcl|CP032152.2_prot_QLL29263.1_1592	CP040671.1_1055	CP006735.1_1756	WP_126987704.1	hypothetical protein
10	10	0.954	HIK36146.1	HIK48462.1	HIK24232.1	k99_790602_4	k99_487287_12	lcl|NC_004113.1_prot_WP_164920843.1_1270	lcl|CP032152.2_prot_QLL29687.1_281	CP040671.1_2140	CP006735.1_715	WP_011057112.1	5'-nucleotidase
10	10	0.933	HIK36271.1	HIK47925.1	HIK23767.1	k99_145491_11	k99_70703_3	lcl|NC_004113.1_prot_WP_011057180.1_1341	lcl|CP032152.2_prot_QLL29613.1_55	CP040671.1_2263	CP006735.1_643	WP_126986206.1	FHA domain-containing protein
10	10	0.876	HIK35288.1	HIK47046.1	HIK23210.1	k99_595292_11	k99_360887_31	lcl|NC_004113.1_prot_WP_164920642.1_123	lcl|CP032152.2_prot_QLL29376.1_1930	CP040671.1_472	CP006735.1_2052	WP_126987889.1	right-handed parallel beta-helix repeat-contatining protein
10	10	0.912	HIK34913.1	HIK47410.1	HIK22174.1	k99_631206_5	k99_313849_2	lcl|NC_004113.1_prot_WP_164921054.1_2463	lcl|CP032152.2_prot_QLL29330.1_1770	CP040671.1_1291	CP006735.1_1894	WP_011058287.1	NAD-binding protein
10	10	0.521	HIK34385.1	HIK47799.1	HIK23067.1	k99_842708_1	k99_127685_5	lcl|NC_004113.1_prot_WP_011057935.1_2102	lcl|CP032152.2_prot_QLL29253.1_1567	CP040671.1_1072	CP006735.1_1773	WP_126987737.1	hypothetical protein
10	10	0.653	HIK35120.1	HIK49203.1	HIK23132.1	k99_540567_20	k99_237221_4	lcl|NC_004113.1_prot_WP_164920970.1_2038	lcl|CP032152.2_prot_QLL29250.1_1556	CP040671.1_1005	CP006735.1_1707	WP_011057871.1	pentapeptide-repeat containing protein
10	10	0.952	HIK34497.1	HIK48501.1	HIK23265.1	k99_316634_43	k99_408114_5	lcl|NC_004113.1_prot_WP_011058044.1_2212	lcl|CP032152.2_prot_QLL29213.1_1449	CP040671.1_916	CP006735.1_1602	WP_126987409.1	heavy metal translocating P-type ATPase
10	10	0.792	HIK34294.1	HIK47972.1	HIK24049.1	k99_316634_21	k99_211181_7	lcl|NC_004113.1_prot_WP_011058020.1_2188	lcl|CP032152.2_prot_QLL29201.1_1424	CP040671.1_943	CP006735.1_1580	WP_011058020.1	hypothetical protein
10	10	0.832	HIK35945.1	HIK49224.1	HIK24063.1	k99_719247_12	k99_58573_5	lcl|NC_004113.1_prot_WP_011058072.1_2239	lcl|CP032152.2_prot_AXY68729.2_1468	CP040671.1_896	CP006735.1_1621	WP_126987474.1	hypothetical protein
10	10	0.813	HIK35557.1	HIK47861.1	HIK24157.1	k99_131953_12	k99_174582_8	lcl|NC_004113.1_prot_WP_011057475.1_1642	lcl|CP032152.2_prot_QLL30008.1_1225	CP040671.1_1166	CP006735.1_1013	WP_126986619.1	hypothetical protein
10	10	0.683	HIK35777.1	HIK48549.1	HIK22116.1	k99_387773_7	k99_67268_1	lcl|NC_004113.1_prot_WP_011056187.1_332	lcl|CP032152.2_prot_QLL29968.1_1101	CP040671.1_83	CP006735.1_77	WP_126984879.1	DUF2339 domain-containing protein
10	10	0.77	HIK34689.1	HIK48224.1	HIK22946.1	k99_1376682_7	k99_166517_2	lcl|NC_004113.1_prot_WP_164920722.1_588	lcl|CP032152.2_prot_QLL29934.1_1000	CP040671.1_2589	CP006735.1_2491	WP_126985827.1	hypothetical protein
10	10	0.517	HIK35517.1	HIK47749.1	HIK23596.1	k99_124237_1	k99_112729_1	lcl|NC_004113.1_prot_WP_011056408.1_557	lcl|CP032152.2_prot_QLL29920.1_949	CP040671.1_146	CP006735.1_2461	WP_126985781.1	hypothetical protein
10	10	0.875	HIK34555.1	HIK48073.1	HIK22449.1	k99_33932_11	k99_48899_9	lcl|NC_004113.1_prot_WP_011056746.1_901	lcl|CP032152.2_prot_QLL29902.1_897	CP040671.1_200	CP006735.1_2312	WP_011056746.1	FHA domain-containing protein
10	10	0.803	HIK35240.1	HIK47582.1	HIK24109.1	k99_408183_24	k99_47846_8	lcl|NC_004113.1_prot_WP_011056821.1_975	lcl|CP032152.2_prot_QLL29879.1_824	CP040671.1_276	CP006735.1_2390	WP_126985905.1	hypothetical protein
10	10	0.819	HIK34334.1	HIK48012.1	HIK23989.1	k99_52630_7	k99_227967_12	lcl|NC_004113.1_prot_WP_164920991.1_2146	lcl|CP032152.2_prot_AXY68723.2_1376	CP040671.1_821	CP006735.1_1537	WP_126988214.1	EI24 domain-containing protein
10	10	0.913	HIK35581.1	HIK48864.1	HIK23372.1	k99_1373297_5	k99_108361_3	lcl|NC_004113.1_prot_WP_011056659.1_814	lcl|CP032152.2_prot_QLL29845.1_714	CP040671.1_380	CP006735.1_2212	WP_126986092.1	hypothetical protein
10	10	0.598	HIK34841.1	HIK47689.1	HIK23393.1	k99_22220_7	k99_162219_4	lcl|NC_004113.1_prot_WP_164921122.1_793	lcl|CP032152.2_prot_QLL29839.1_693	CP040671.1_404	CP006735.1_2192	WP_126985107.1	EI24 domain-containing protein
10	10	0.909	HIK36095.1	HIK47564.1	HIK22581.1	k99_80725_2	k99_452165_5	lcl|NC_004113.1_prot_WP_011057847.1_2015	lcl|CP032152.2_prot_QLL29779.1_528	CP040671.1_631	CP006735.1_1405	WP_126987077.1	phosphodiester glycosidase family protein
10	10	0.957	HIK36298.1	HIK47851.1	HIK22050.1	k99_53101_6	k99_363091_4	lcl|NC_004113.1_prot_WP_011056998.1_1155	lcl|CP032152.2_prot_QLL29743.1_420	CP040671.1_2476	CP006735.1_596	WP_126985018.1	FAD-dependent thymidylate synthase
10	10	0.935	HIK35867.1	HIK47611.1	HIK22293.1	k99_1008539_18	k99_109459_4	lcl|NC_004113.1_prot_WP_011055859.1_3	lcl|CP032152.2_prot_AXY68246.1_1846	CP040671.1_555	CP006735.1_1978	WP_011055859.1	hypothetical protein
10	10	0.75	HIK35887.1	HIK47591.1	HIK22274.1	k99_93323_17	k99_250240_11	lcl|NC_004113.1_prot_WP_164921063.1_22	lcl|CP032152.2_prot_AXY68236.1_1826	CP040671.1_1233	CP006735.1_1960	WP_126984845.1	DUF454 family protein
10	10	0.957	HIK36196.1	HIK47748.1	HIK22267.1	k99_93323_24	k99_250240_4	lcl|NC_004113.1_prot_WP_011055885.1_29	lcl|CP032152.2_prot_AXY68232.1_1819	CP040671.1_1240	CP006735.1_1953	WP_126984855.1	hypothetical protein
10	10	0.765	HIK36193.1	HIK47745.1	HIK22264.1	k99_93323_27	k99_250240_1	lcl|NC_004113.1_prot_WP_164920630.1_34	lcl|CP032152.2_prot_AXY68230.1_1816	CP040671.1_1244	CP006735.1_1950	WP_126985271.1	hypothetical protein
10	10	0.808	HIK36019.1	HIK49001.1	HIK23027.1	k99_254165_5	k99_403430_2	lcl|NC_004113.1_prot_WP_164921035.1_2377	lcl|CP032152.2_prot_AXY68145.1_1685	CP040671.1_1338	CP006735.1_1819	WP_126985213.1	PAS domain S-box protein
10	10	0.818	HIK34247.1	HIK47193.1	HIK23083.1	k99_842708_17	k99_433852_5	lcl|NC_004113.1_prot_WP_126987707.1_2086	lcl|CP032152.2_prot_AXY68092.1_1591	CP040671.1_1056	CP006735.1_1757	WP_126987707.1	hypothetical protein
10	10	0.849	HIK35950.1	HIK49219.1	HIK24068.1	k99_719247_17	k99_85430_4	lcl|NC_004113.1_prot_WP_011058077.1_2244	lcl|CP032152.2_prot_AXY68019.1_1473	CP040671.1_890	CP006735.1_1627	WP_011058077.1	hypothetical protein
10	10	0.765	HIK36332.1	HIK48298.1	HIK22216.1	k99_338479_8	k99_309809_7	lcl|NC_004113.1_prot_WP_011058256.1_2428	lcl|CP032152.2_prot_AXY68570.1_2412	CP040671.1_1912	CP006735.1_420	WP_126985669.1	NYN domain-containing protein
10	10	0.578	HIK35640.1	HIK48843.1	HIK22622.1	k99_1275262_11	k99_172970_17	lcl|NC_004113.1_prot_WP_011056281.1_427	lcl|CP032152.2_prot_AXY68717.1_1290	CP040671.1_732	CP006735.1_1447	WP_126987148.1	hypothetical protein
10	10	0.807	HIK35090.1	HIK47246.1	HIK23518.1	k99_408183_16	k99_256371_1	lcl|NC_004113.1_prot_WP_011056809.1_963	lcl|CP032152.2_prot_AXY68693.2_832	CP040671.1_268	CP006735.1_2382	WP_126988120.1	hypothetical protein
10	10	0.878	HIK36157.1	HIK49081.1	HIK23884.1	k99_913407_2	k99_292407_4	lcl|NC_004113.1_prot_WP_011057212.1_1376	lcl|CP032152.2_prot_AXY68604.1_2473	CP040671.1_1855	CP006735.1_475	WP_011057212.1	hemerythrin family protein
10	10	0.873	HIK36361.1	HIK47771.1	HIK23907.1	k99_875267_7	k99_50322_12	lcl|NC_004113.1_prot_WP_011058223.1_2395	lcl|CP032152.2_prot_AXY68586.1_2443	CP040671.1_1881	CP006735.1_451	WP_126985704.1	hypothetical protein
10	10	0.938	HIK34414.1	HIK47362.1	HIK22205.1	k99_338479_19	k99_140276_2	lcl|NC_004113.1_prot_WP_164920807.1_1029	lcl|CP032152.2_prot_AXY68564.2_2398	CP040671.1_1925	CP006735.1_409	WP_126985651.1	hypothetical protein
10	10	0.514	HIK35348.1	HIK47106.1	HIK23732.1	k99_905514_9	k99_70349_3	lcl|NC_004113.1_prot_WP_164920849.1_1307	lcl|CP032152.2_prot_AXY68541.1_2358	CP040671.1_1959	CP006735.1_681	WP_126986247.1	hypothetical protein
10	10	0.781	HIK35457.1	HIK47719.1	HIK22820.1	k99_623784_9	k99_391004_10	lcl|NC_004113.1_prot_WP_011057672.1_1840	lcl|CP032152.2_prot_AXY68394.1_2112	CP040671.1_1662	CP006735.1_1222	WP_011057672.1	hypothetical protein
10	10	0.883	HIK34865.1	HIK48959.1	HIK23823.1	k99_404673_8	k99_369268_3	lcl|NC_004113.1_prot_WP_011057449.1_1614	lcl|CP032152.2_prot_AXY68376.1_2076	CP040671.1_1711	CP006735.1_979	WP_126986581.1	S49 family peptidase

### Sheet: SI Table 2
	genus (10 strains)	family (16 strains)	class (26 strains)
unique OHK	204	190	188
unique J003	151	138	138
unique Jinata2	36	30	30
uniquely shared between OHK and J003	22	20	19
uniquely shared between OHK and Jinata2	2	2	2
uniquely shared between J003 and Jinata2	6	6	6
uniquely shared between OHK, J003 and Jinata2	1	1	1
Class level CLOGs:				similar to	identity (%)	coverage
uniquely shared OHK, J003 and Jinata 2	OHK	J003	Jinata 2
	k99_221898_1	k99_17394_24	HIK23575.1	translation initiation factor IF-2 (Thermosynechococcus sp. NK55a)	100	169/954
uniquely shared OHK and J003	OHK	J003	Jinata 2
	k99_450907_9,k99_49647_10	k99_1245988_8,k99_146220_13	*	photosystem II D2 protein - photosystem q(a) protein (MULTISPECIES Thermosynechococcus)	100	33/352
	k99_158581_4	k99_211250_1	*	ATP-dependent DNA helicase RecG (Thermosynechococcus sp. NK55a)	100	93/804
	k99_293727_15	k99_927675_18	*	ABC-type sugar uptake system substrate-binding component (Thermosynechococcus sp. NK55a)	98	103/419
	k99_324633_1	k99_905514_12	*	precorrin-3B C(17)-methyltransferase [Thermosynechococcus sp. NK55a]	100	214/616
	k99_431661_11	k99_872166_4	*	No match	-	-
	k99_414435_11	k99_8598_12	*	No match	-	-
	k99_465115_3	k99_70461_5	*	SufE family protein [Thermosynechococcus sp. CL-1]	77	52/147
	k99_102407_1	k99_578799_2	*	hypothetical protein (Thermosynechococcus sp. NK55a)	99	246/1114
	k99_236673_1	k99_327614_5	*	cation-translocating P-type ATPase (Thermosynechococcus sp. NK55a)	100	302/941
	k99_280875_5	k99_321772_15	*	phospholipid carrier-dependent glycosyltransferase (Thermosynechococcus sp. NK55a)	98	123/420
	k99_294616_1	k99_252276_29	*	alpha-mannosidase (Thermosynechococcus sp. NK55a)	100	120/1024
	k99_112729_5	k99_224506_1	*	No match	-	-
	k99_336717_6	k99_196841_11	*	hypothetical protein (Thermosynechococcus sp. NK55a)	99	250/590
	k99_311621_7	k99_178883_10	*	No match	-	-
	k99_60570_13	k99_152167_10	*	tetratricopeptide repeat protein (Thermosynechococcus sp. NK55a)	99	145/369
	k99_253799_2	k99_1498701_2	*	IS481-like element ISTel1 family transposase (Thermosynechococcus elongatus)	95	43/330
	k99_358069_21	k99_143258_5	*	No match	-	-
	k99_71494_11	k99_9749_13	*	Rpn family recombination-promoting nuclease/putative transposase (Thermosynechococcus sp. NK55a)	97	33/345
	k99_71494_3	k99_9749_5	*	No match	-	-
uniquely shared OHK and Jinata 2	OHK	J003	Jinata 2
	k99_360887_34	*	HIK23213.1	hypothetical protein (Thermosynechococcus sp. NK55a)	98	90/96
	k99_403746_13	*	HIK22140.1	type II secretion system proten (Thermosynechococcus sp. NK55a)	96	218/576
uniquely shared J003 and Jinata 2	OHK	J003	Jinata 2
	*	k99_1283947_16	HIK24026.1	pyruvate kinase (Thermosynechococcus sp. NK55a)	98	42/477
	*	k99_5401_1	HIK23534.1	GIY-YIG nuclease family protein (Thermosynechococcus NK55a)	100	70/838
	*	k99_220881_35	HIK23499.1	photosystem II q(b) protein (Thermosynechococcus NK55a)	100	143/360
	*	k99_862125_6	HIK23454.1	hypothetical protein (Thermosynechococcus sp. NK55a)	100	70/284
	*	k99_1305073_6	HIK23448.1	hemagglutinin family protein, partial (Thermosynechococcus sp. NK55a)	99	152/418
	*	k99_1275262_1	HIK23365.1	glucose-1-phosphate cytidylyltransferase (Thermosynechococcus sp. NK55a)	100	47/257
